# Reprogramming neuroblastoma by diet-enhanced polyamine depletion

**DOI:** 10.1101/2024.01.07.573662

**Authors:** Sarah Cherkaoui, Lifeng Yang, Matthew McBride, Christina S. Turn, Wenyun Lu, Caroline Eigenmann, George E. Allen, Olesya O. Panasenko, Lu Zhang, Annette Vu, Kangning Liu, Yimei Li, Om H. Gandhi, Lea Surrey, Michael Wierer, Eileen White, Joshua D. Rabinowitz, Michael D. Hogarty, Raphael J. Morscher

**Affiliations:** Pediatric Cancer Metabolism Laboratory, Children’s Research Center, University of Zurich, 8032 Zurich, Switzerland; Division of Oncology, University Children’s Hospital Zurich and Children’s Research Center, University of Zurich, 8032 Zurich, Switzerland; Department of Chemistry, Princeton University, Princeton, NJ 08544, USA; Ludwig Institute for Cancer Research, Princeton Branch, Princeton University, Princeton, NJ 08544, USA; Division of Oncology and Department of Pediatrics, Children’s Hospital of Philadelphia, Philadelphia, PA 19104, USA; Perelman School of Medicine at the University of Pennsylvania, Philadelphia, PA 19104, USA; Bioinformatics Support Platform, Faculty of Medicine, University of Geneva 1211, Switzerland; Department of Microbiology and Molecular Medicine, Institute of Genetics and Genomics Geneva, Faculty of Medicine, University of Geneva, 1211 Geneva, Switzerland; BioCode: RNA to proteins (R2P) Platform, University of Geneva, 1211 Geneva, Switzerland; Department of Molecular Biology and Biochemistry, Rutgers University, Piscataway, NJ 08901, USA; Department of Molecular Biology and Biochemistry, Rutgers Cancer Institute of New Jersey, New Brunswick, NJ 08901, USA; Department of Pathology and Laboratory Medicine, Children’s Hospital of Philadelphia, Philadelphia, PA 19104, USA; Proteomics Research Infrastructure, Panum Institute, Blegdamsvej 3B, University of Copenhagen, 2200 Copenhagen, Denmark; Division of Human Genetics, Medical University Innsbruck, Peter-Mayr-Str. 1, 6020 Innsbruck, Austria

**Keywords:** Protein translation, polyamines, difluoromethylornithine, amino acid restriction, diet, proline, arginine, glutamine, ornithine, ornithine aminotransferase

## Abstract

Neuroblastoma is a highly lethal childhood tumor derived from differentiation-arrested neural crest cells^1,2^. Like all cancers, its growth is fueled by metabolites obtained from either circulation or local biosynthesis^3,4^. Neuroblastomas depend on local polyamine biosynthesis, with the inhibitor difluoromethylornithine showing clinical activity^5^. Here we show that such inhibition can be augmented by dietary restriction of upstream amino acid substrates, leading to disruption of oncogenic protein translation, tumor differentiation, and profound survival gains in the TH-*MYCN* mouse model. Specifically, an arginine/proline-free diet decreases the polyamine precursor ornithine and augments tumor polyamine depletion by difluoromethylornithine. This polyamine depletion causes ribosome stalling, unexpectedly specifically at adenosine-ending codons. Such codons are selectively enriched in cell cycle genes and low in neuronal differentiation genes. Thus, impaired translation of these codons, induced by the diet-drug combination, favors a pro-differentiation proteome. These results suggest that the genes of specific cellular programs have evolved hallmark codon usage preferences that enable coherent translational rewiring in response to metabolic stresses, and that this process can be targeted to activate differentiation of pediatric cancers.

**Graphical Abstract:** 

**Highlights:**

- Extra-tumoral conversion of arginine feeds tumor ornithine via uptake from circulation in MYCN-neuroblastoma.
- A proline and arginine free diet enhances pharmacological polyamine depletion via reduced ornithine substrate availability.
- Polyamine depletion disrupts oncogenic translation to induce a pro-differentiation proteome causing neuroblast differentiation and prolonged survival in the TH-MYCN mouse model.
- Genes of specific cellular programs have evolved codon usage preferences that enable coherent translational rewiring in response to metabolic stress, such as polyamine depletion.
