## Supplementary Table S1 for "Reprogramming neuroblastoma by diet-enhanced polyamine depletion"

### Sheet: Tabelle1
Patient	age_at_diagnosis_days	nbl_differentiation_N3	inss_stage_final	MYCN_Amplification
1	301	2-Poorly differentiated (<5% differentiating neuroblasts)	4-Stage 3	Amplified
2	211	2-Poorly differentiated (<5% differentiating neuroblasts)	1-Stage 1	Not amplified
3	37	2-Poorly differentiated (<5% differentiating neuroblasts)	1-Stage 1	Amplified
4	898	2-Poorly differentiated (<5% differentiating neuroblasts)	5-Stage 4	Amplified
5	786	2-Poorly differentiated (<5% differentiating neuroblasts)	4-Stage 3	Amplified
6	770	2-Poorly differentiated (<5% differentiating neuroblasts)	5-Stage 4	Not amplified
7	813	2-Poorly differentiated (<5% differentiating neuroblasts)	4-Stage 3	Not amplified
8	14	2-Poorly differentiated (<5% differentiating neuroblasts)	1-Stage 1	Not amplified
9	1392	2-Poorly differentiated (<5% differentiating neuroblasts)	5-Stage 4	Amplified
10	83	2-Poorly differentiated (<5% differentiating neuroblasts)	6-Stage 4S	Amplified
11	2057	2-Poorly differentiated (<5% differentiating neuroblasts)	5-Stage 4	Not amplified
12	4206	2-Poorly differentiated (<5% differentiating neuroblasts)	5-Stage 4	Not amplified
13	485	2-Poorly differentiated (<5% differentiating neuroblasts)	4-Stage 3	Not amplified
14	661	2-Poorly differentiated (<5% differentiating neuroblasts)	1-Stage 1	Not amplified
15	1518	2-Poorly differentiated (<5% differentiating neuroblasts)	5-Stage 4	Not amplified
16	855	2-Poorly differentiated (<5% differentiating neuroblasts)	4-Stage 3	Amplified
17	373	2-Poorly differentiated (<5% differentiating neuroblasts)	5-Stage 4	Amplified
18	307	2-Poorly differentiated (<5% differentiating neuroblasts)	5-Stage 4	Amplified
19	519	2-Poorly differentiated (<5% differentiating neuroblasts)	5-Stage 4	Amplified
20	1775	2-Poorly differentiated (<5% differentiating neuroblasts)	1-Stage 1	Not amplified
