## Supplementary Table S2 for "Reprogramming neuroblastoma by diet-enhanced polyamine depletion"

### Sheet: Control Diet - 5CC7
Control Diet - Baker Amino Acid Diet (5CC7)	Ingredients (%)
Corn Starch	41.7824
Sucrose	25.9
Baker Amino Acid Premix	16
Baker Amino Acid Mineral Premix	10
Corn Oil	5
Sodium Bicarbonate	1
Baker Amino Acid Vitamin Premix	0.2
Choline Chloride	0.1
Ethoxyquin (a preservative)	0.0136
DL-Alpha Tocopheryl Acetate (Form Vitamin E)	0.004

### Sheet: ProArg Diet - 5WYF
Control Diet - Baker's Amino Acid Diet w/ No Added Proline or Arginine	Ingredients (%)
Corn Starch	41.7824
Sucrose	25.9
Baker Amino Acid Premix	16
Baker Amino Acid Mineral Premix	10
Corn Oil	5
Sodium Bicarbonate	1
Baker Amino Acid Vitamin Premix	0.2
Choline Chloride	0.1
Ethoxyquin (a preservative)	0.0136
DL-Alpha Tocopheryl Acetate (Form Vitamin E)	0.004
